# Identification of a basal stem cell subpopulation in the prostate via functional, lineage tracing and single-cell RNA-seq analyses

**DOI:** 10.1101/601872

**Authors:** Xue Wang, Haibo Xu, Chaping Cheng, Zhongzhong Ji, Huifang Zhao, Yaru Sheng, Xiaoxia Li, Jinming Wang, Yu Shu, Yuman He, Liancheng Fan, Baijun Dong, Wei Xue, Chee Wai Chua, Dongdong Wu, Wei-Qiang Gao, Helen He Zhu

## Abstract

The basal cell compartment in many epithelial tissues such as the prostate, bladder, and mammary gland are generally believed to serve as an important pool of stem cells. However, basal cells are heterogenous and the stem cell subpopulation within basal cells is not well elucidated. Here we uncover that the core epithelial-to-mesenchymal transition (EMT) inducer Zeb is exclusively expressed in a prostate basal cell subpopulation based on both immunocytochemical and cell lineage tracing analysis. The Zeb1^+^ prostate epithelial cells are multipotent prostate basal stem cells (PBSCs) that can self-renew and generate functional prostatic glandular structures with all three epithelial cell types at the single-cell level. Genetic ablation studies reveal an indispensable role for Zeb1 in prostate basal cell development. Utilizing unbiased single cell transcriptomic analysis of over 9000 mouse prostate basal cells, we find that Zeb1^+^ basal cell subset shares gene expression signatures with both epithelial and mesenchymal cells and stands out uniquely among all the basal cell clusters. Moreover, Zeb1^+^ epithelial cells can be detected in mouse and clinical samples of prostate tumors. Identification of the PBSC and its transcriptome profile is crucial to advance our understanding of prostate development and tumorigenesis.
