## Supplemental table 1 for "Identification of a basal stem cell subpopulation in the prostate via functional, lineage tracing and single-cell RNA-seq analyses"

### Sheet: Supplementary Table 1-sheet1
Supplementary Table 1-sheet 1	Quantification of percentage of EMT inducers' positive expressing cells in p63+ prostate basal cells in wild type mice
Genotype	Wild Type
Age	1mo
EMT inducer	Zeb1			Snai1			Snai2			Twist
Mouse num.	#1	#2	#3	#1	#2	#3	#1	#2	#3	#1	#2	#3
p63+ cells	1059	972	983	1140	987	1025	1029	1017	879	1124	1071	1006
positive cells	9	7	6	261	190	278	927	918	810	0	0	0
Percentage (%)	0.85	0.72	0.61	22.89	19.25	27.12	96.3	90.26	92.15	0	0	0

### Sheet: Supplementary Table 1-sheet 2
Supplementary Table 1-sheet 2	Quantification of percentage of tdTomato(Zeb1)+ CK5+ cells in CK5+ prostate cells during postnatal development, regression and regeneration in Zeb1/tdTomato mice
Genotype	Zeb1/tdTomato						Zeb1/tdTomato						Zeb1/tdTomato
Age	P14						P21						2mo
Mouse num.	#1		#2		#3		#1		#2		#3		#1		#2		#3
Location	Proximal	Distal	Proximal	Distal	Proximal	Distal	Proximal	Distal	Proximal	Distal	Proximal	Distal	Proximal	Distal	Proximal	Distal	Proximal	Distal
CK5+ cells	871		927		919		1201		972		913		1347		1209		1402
Tomato+CK5+ cells	8	3	7	3	6	2	8	4	6	2	5	2	5	3	3	2	6	2
Percentage (%)	0.92	0.34	0.76	0.32	0.65	0.22	0.67	0.33	0.62	0.21	0.55	0.22	0.37	0.22	0.25	0.17	0.43	0.14
Genotype	Zeb1/tdTomato
Stage	P3			P7			P14			P21			1mo			2mo
Mouse num.	#1	#2	#3	#1	#2	#3	#1	#2	#3	#1	#2	#3	#1	#2	#3	#1	#2	#3
CK5+ cells	716	539	571	502	751	673	776	689	574	642	731	1021	625	857	1081	1141	1403	1423
Tomato+ CK5+ cells	16	13	12	10	13	15	10	8	7	7	6	8	5	6	8	7	8	6
Percentage (%)	2.23	2.41	2.1	1.99	1.73	2.23	1.29	1.16	1.22	1.09	0.82	0.78	0.8	0.7	0.74	0.61	0.57	0.42
Genotype	Zeb1/tdTomato
Stage	Intact			Regressed			Regeneration 14d
Mouse num.	#1	#2	#3	#1	#2	#3	#1	#2	#3
CK5+ cells	921	893	968	937	973	981	982	1263	942
Tomato+ CK5+ cells	4	3	4	5	6	7	4	6	3
Percentage (%)	0.43	0.34	0.41	0.53	0.62	0.71	0.41	0.48	0.32

### Sheet: Supplementary Table 1-sheet 3
Supplementary Table 1-sheet 3	Quantification of the efficiency of organoid formation in serial passages in vitro culture
Genotype	Zeb1/tdTomato
Age	P14
serial passage	First (/ 2000 cells)												Second (/ 2000 cells)												Third (/ 2000 cells)
FACS sorting	LSCZeb1-						LSCZeb+						LSCZeb1-						LSCZeb+						LSCZeb1-									LSCZeb+
Organoid size	>50μm			>100μm			>50μm			>100μm			>50μm			>100μm			>50μm			>100μm			>50μm			>100μm			>50μm			>100μm
Organoid number	12	14	10	3	2	4	37	40	34	10	8	12	10	8	7	5	6	8	12	13	10	50	45	43	5	4	3	3	5	7	15	16	13	55	53	58

### Sheet: Supplementary Table 1-sheet 4
Supplementary Table 1-sheet 4	Quantification of percentages of tdTomato+ cells in CK5+, in CK8+ and in Syp+ cells at 5d and 15d after tamoxifen induction at postnatal day3 in Zeb1CreER/tdTomato mice
Mouse 5d	tdTomato+CK5+	Total CK5+	Percentage	tdTomato+CK8+	Total CK8+	Percentage	tdTomato+Syp+	Total Syp+	Percentage
#1	4	1309	0.31	0	1210	0	0	57	0
#2	4	1261	0.32	0	1167	0	0	51	0
#3	3	809	0.37	0	1321	0	0	49	0
Mouse 15d	tdTomato+CK5+	Total CK5+	Percentage	tdTomato+CK8+	Total CK8+	Percentage	tdTomato+Syp+	Total Syp+	Percentage
#1	69	1141	6.05	45	1309	3.44	2	61	3.28
#2	64	1278	5.01	49	1327	3.69	3	75	4
#3	81	1482	5.47	61	1452	4.2	3	79	3.8

### Sheet: Supplementary Table 1-sheet 5
Supplementary Table 1-sheet 5	Quantification of percentage of p63+ cells in total epithelial cells in CRISPER Cas9 virus transfected organoid culture
Type	Mock			Zeb1 sgRNA
experiment	p63+	Total cells	Percentage	p63+	Total cells	Percentage
First repeat	117	346	33.8	28	347	8.1
Second repeat	92	308	29.9	32	357	9
Third repeat	119	327	36.39	44	369	11.92

### Sheet: Supplementary Table 1-sheet 6
Supplementary Table 1-sheet 6	Quantification of ratios of basal cell markers (p63, CK5, CK14), luminal cell markers (CK18, AR) and neuroendocrine cell marker (Syp) positive expressing cells to prostate luminal cells in wild type and zeb1 knockout transplants
Type	WT			Zeb1 KO
Grafts	p63+	CK8+ cells	Ratio	p63+	CK8+ cells	Ratio
#1	3158	5507	57.35	748	5018	14.91
#2	2293	4302	53.3	678	4218	16.07
#3	2314	4709	49.14	840	4523	18.57
Type	WT			Zeb1 KO
Grafts	CK5+	CK5- epithelial cells	Ratio	CK5+	CK5- epithelial cells	Ratio
#1	1934	3317	58.31	818	3273	24.99
#2	1748	2902	60.23	721	3428	21.03
#3	1910	2529	53.97	648	2816	23.01
Type	WT			Zeb1 KO
Grafts	CK14+	CK14- epithelial cells	Ratio	CK14+	CK14- epithelial cells	Ratio
#1	1436	3193	44.97	691	3317	20.83
#2	1115	2721	40.98	591	3488	16.94
#3	1231	2941	41.86	684	3012	22.71
Type	WT			Zeb1 KO
Grafts	Syp+	CK14- epithelial cells	Ratio	Syp+	CK14- epithelial cells	Ratio
#1	53	3053	1.74	15	2278	0.66
#2	47	2497	1.88	12	2129	0.56
#3	41	2712	1.51	10	2391	0.42
Type	WT			Zeb1 KO
Grafts	CK8+	p63- epithelial cells	Ratio	CK8+	p63- epithelial cells	Ratio
#1	2391	2519	94.92	2156	2423	88.98
#2	2426	2695	90.02	2399	2617	91.67
#3	2781	2915	95.4	2168	2326	93..21
Type	WT			Zeb1 KO
Grafts	AR+	p63- epithelial cells	Ratio	AR+	p63- epithelial cells	Ratio
#1	2650	2913	90.97	2615	2812	92.99
#2	2370	2733	86.72	2391	2691	88.85
#3	2341	2518	92.97	2112	2521	83.78

### Sheet: Supplementary Table 1-sheet 7
Supplementary Table 1-sheet 7	Quantification of percentage of Zeb1+p63+ in p63+ prostate epithelial cells from wild-type or ApcMin mice
Age	1mo				2mo
Genotype	Control		ApcMin		Control			ApcMin
Mouse num.	#1	#2	#1	#2	#1	#2	#3	#1	#2	#3
p63+ cells	575	569	871	901	691	1021	626	1021	530	926
p63+Tomato+ cells	6	5	12	14	3	4	2	8	3	5
Percentage (%)	1.04	0.88	1.38	1.55	0.43	0.39	0.32	0.78	0.57	0.54

### Sheet: Supplementary Table 1-sheet 8
Supplementary Table 1-sheet 8	Quantification of percentage of tdTomato(Zeb1)+ CK5+ cells in CK5+ prostate cells and tdTomato(Zeb1)+ CK8+ cells in CK8+ prostate cells in Zeb1/tdTomato; Hi-Myc mice
Age	2mo						5mo
Genotype	Zeb1/tdTomato			Zeb1/tdTomato;Hi-Myc			Zeb1/tdTomato			Zeb1/tdTomato;Hi-Myc
Mouse num.	#1	#2	#3	#1	#2	#3	#1	#2	#3	#1	#2	#3
CK5+ cells	1103	1471	1396	1329	1038	1172	1207	1034	1371	1459	1209	1134
Tomato+CK5+ cells	8	9	7	17	12	12	9	6	11	25	23	18
Percentage (%)	0.73	0.61	0.5	1.28	1.16	1.07	0.75	0.58	0.8	1.71	1.9	1.59
Age	2mo						5mo						8mo
Genotype	Zeb1/tdTomato			Zeb1/tdTomato;Hi-Myc			Zeb1/tdTomato			Zeb1/tdTomato;Hi-Myc			Zeb1/tdTomato			Zeb1/tdTomato;Hi-Myc
Mouse num.	#1	#2	#3	#1	#2	#3	#1	#2	#3	#1	#2	#3	#1	#2	#3	#1	#2	#3
CK8+ cells	1043	1273	1127	1284	1170	1240	1096	1135	1272	1178	1129	1203	1254	1193	1027	1035	1157	1139
CK8+Tomato+ cells	0	0	0	2	1	3	1	2	3	6	4	4	3	2	2	6	5	7
Percentage (%)	0	0	0	0.16	0.085	0.24	0.09	0.18	0.24	0.51	0.35	0.33	0.24	0.17	0.19	0.58	0.43	0.61

### Sheet: Supplementary Table 1-sheet 9
Supplementary Table 1-sheet 9	Quantification of percentage of Zeb1+ CK14+ cells in CK14+ epithelial cells in human prostate specimens
	Human prostate specimens
Type	Non-BPH			BPH							Prostate Cancer
Human num.	#1	#2	#3	#1	#2	#3	#4	#5	#6	#7	#1	#2	#3	#4
CK14+ cells	1876	2000	2821	2403	1931	2105	2261	2117	2328	2672	1347	1192	1109	1163
Zeb1+CK14+ cells	2	3	2	6	4	3	5	6	4	7	7	8	6	9
Percentage(%)	0.11	0.15	0.07	0.25	0.21	0.14	0.22	0.28	0.17	0.26	0.52	0.68	0.54	0.77
