## Supplemental table 4 for "Identification of a basal stem cell subpopulation in the prostate via functional, lineage tracing and single-cell RNA-seq analyses"

### Sheet: Supplementary table 4
Supplementary Table 4	Primers used in quantitative-PCR
	Primers
	name	Primer1(5’ to 3’)	Primer2(3’ to 5’)
	Actin-QPCR	GGC TGT ATT CCC CTC CAT CG	CCA GTT GGT AAC AAT GCC ATG T
	Zeb1-QPCR	CCA CTG TGG AGG ACC AGA AT	CTC GTG AGG CCT CTT ACC TG
	tdTomato-QPCR	ACC AAG CTG GAC ATC ACC TC	GCG CAT GAA CTC TTT GAT GA
	Epcam-QPCR	CTG GCG TCT AAA TGC TTG GC	CCT TGT CGG TTC TTC GGA CTC
	Cldn1-QPCR	TGC CCC AGT GGA AGA TTT ACT	CTT TGC GAA ACG CAG GAC AT
	Ocln-QPCR	CTG GAT CTA TGT ACG GCT CAC A	TCC ACG TAG AGA CCA GTA CCT
	Vim-QPCR	TCC ACA CGC ACC TAC AGT CT	CCG AGG ACC GGG TCA CAT A
	Fn1-QPCR	ATG TGG ACC CCT CCT GAT AGT	GCC CAG TGA TTT CAG CAA AGG
	Prrx1-QPCR	AAA GAA CTT CTC CGT CAG TCA CC	CCC ACA CTT TCG TCT GCT TGT
	Prrx2-QPCR	CGT GGC ACC AAA CGA AAG AAG	CGC TCA AAT ACA CGC TCC AG
	SMA-QPCR	CCC AGA CAT CAG GGA GTA ATG G	TCT ATC GGA TAC TTC AGC GTC A
	Zeb2-QPCR	AAA CGT GGT GAA CTA TGA CAA CG	CTT GCA GAA TCT CGC CAC TG
	Snai1-QPCR	CAC ACG CTG CCT TGT GTC T	GGT CAG CAA AAG CAC GGT T
	Snai2-QPCR	CAG CGA ACT GGA CAC ACA CA	ATA GGG CTG TAT GCT CCC GAG
	Wnt2-QPCR	CTCGGTGGAATCTGGCTCTG	CACATTGTCACACATCACCCT
	Wnt5a-QPCR	CAACTGGCAGGACTTTCTCAA	CATCTCCGATGCCGGAACT
	Tcf4-QPCR	CGAAAAGTTCCTCCGGGTTTG	CGTAGCCGGGCTGATTCAT
	Rspo3-QPCR	ATGCACTTGCGACTGATTTCT	GCAGCCTTGACTGACATTAGGAT
	Procr-QPCR	ATG TTG ACG AAG TTT CTG CCG	TTG GGA GCC ATC GGA GTT ACA
	tdTomato-genotyping primers:	1. AGGAAGTGGAAGCGGATGAAG
		GTAGTGAGCAGGAACCATAGC
		2. TGCCCATAAGTAGAAAGAGCTG
		CTCGCCCTTGCTCACCATAG
		3. TGTTCCTGGGGCATGGCACC
		GAGATGCCCCAGTGCTTCAG
	Zeb1CreERT2-genotyping primers:	1. GGTTTCCCTGCCACAGCTTGAG
		AAGAGTGATAATACTGCTAGCCATGC
		2. CCAAGACTGATGGTACAGTGGAGGT
		ACATGTCCATCAGGTTCTTGCGA
		3. GGCCCTTACCAGCCACTTACCTACA
		CGACTAGAGCTTGCGGAACCCTT
	Zeb1 Knockout- genotyping primers:	1. AGCACTATTCTCCGCTACTCCAC
		2. AACCGTGCATCTGCCAGTTTGAG
		3. ACCGCACCTGGTTTACGACACTC
	sgRNA 1-mouseZeb1	ACTGCTTATATGTGAGCTAT
	sgRNA 2-mouseZeb1	GGAACAACCTGAAGTTGACT
