## Supplemental table 5 for "Identification of a basal stem cell subpopulation in the prostate via functional, lineage tracing and single-cell RNA-seq analyses"

### Sheet: Supplementary table 5
Supplementary Table 5	Antibodies used in this paper
	Antibodies
	TCF/ZEB1 (D80D3) Rabbit mAb	CST	#3396
	ZEB1(E-20) goat polyclonal	Santa Cruz	sc-10572
	Anti-RFP[EPR18992] rabbit polyclonal	Abcam	ab185921
	Anti-E-cadherin mouse monoclonal	BD	Cat#610181
	Anti-p63 mouse monoclonal	Abcam	Cat#ab735
	Anti-Cytokeratin 5 rabbit monoclonal	Abcam	Cat#ab52635
	Anti-Cytokeratin 8 rabbit monoclonal	Abcam	Cat#ab53280
	Anti-Androgen Receptor rabbit monoclonal	Abcam	Cat#ab133273
	Anti-Sypnaptophysin rabbit polyclonal	Abcam	ab14692
	Anti-probasin rabbit polyclonal	Abcam	ab11575
	Anti-Integrinβ1 clone MB1.2 rat monoclonal	Millpore	MAB1997
	Anti-MHC class I [ER-HR 52] Rat monoclonal	Abcam	ab15681
	Anti-Snai1 (C15D3) rabbit monoclonal	CST	#3879
	Anti-Snai2(Slug) (C19G7) rabbit monoclonal	CST	#9585
	Anti-Twist1/2 rabbit polyclonal	GeneTex	GTX127310
	Anti-Vimentin (D21H3) rabbit monoclonal	CST	#5741
	DAPI	Sigma	D9542
	Goat anti-Rabbit HRP	CST	#7074
	Goat anti-Mouse HRP	CST	#7076
	Biotin Anti-Mouse CD31(clone:390)	eBioscience	13-0311-82
	Biotin Anti-Mouse CD45.2(clone:104)	eBioscience	13-0454-82
	Biotin Anti-Mouse TER119(clone:TER-119)	eBioscience	13-5921-85
	APC Anti-mouse Ly-6A/E (Sca-1)(clone: D7)	eBioscience	17-5981-82
	FITC Anti-Human/Mouse CD49f(clone:eBioGoH3)	eBioscience	11-0495-82
	Anti-Mouse CD16/CD32(clone:93)	eBioscience	14-0161-85
	Alexa FluorTM 488 donkey anti-mouse IgG(H+L)	Life Technologies	A21202
	Alexa Fluor 594 donkey anti-rabbit IgG(H+L)	Life Technologies	A21207
	Alexa Fluor 594 donkey anti-goat IgG(H+L)	Life Technologies	A11058
	ProLongTM Gold antifade reagent with DAPI	Invitrogen	P36935
	Chemicals used in this paper
	Dihydrotestosterone	MCE	HY-A0120
	10X collagenase/hyaluronidase solution	STEMCELL Technologies	#07912
	Dulbecco’s Modified Eagle Medium: Nutrient Mixture F12 (DMEM/F12)	Gibco	#10565
	Dispase 5U/mL	STEMCELL Technologies	#07913
	DNase I solution 1mg/ml	STEMCELL Technologies	#07900
	Reconstitute ROCK inhibitor Y-27632	STEMCELL Technologies	#72302
	DMEM basic medium	Thermo Fisher Scientific	C11965500BT
	SYBR Premix Ex TaqTM	TaKaRa	RR420A
	Critical Commercial Assays
	RNA extraction kit	BioTeke
	PrimeScriptTM RT Reagent kit	TaKaRa	RR037A
	Experimental mouse models used in this paper
	Mouse: Zeb1/tdTomato reporter mice	Model Animal Research Center of Nanjing University	N/A
	Hi-Myc mice	National Cancer Institute	NCI: 01XF5
	B/JNju-ApcMinC/Nju	Nanjing Biomedical Research Institute of Nanjing University	T001457
